# Characterising indel diversity in a large *Mycobacterium tuberculosis* outbreak – implications for transmission reconstruction

**DOI:** 10.1101/2022.10.26.513840

**Authors:** Benjamin Sobkowiak, Caroline Colijn

**Affiliations:** Department of Mathematics, Simon Fraser University, Burnaby, Canada

**Keywords:** whole genome sequencing, *Mycobacterium tuberculosis*, pathogen transmission, phylogenetics, molecular evolution

## Abstract

Genomic sequencing of *Mycobacterium tuberculosis (Mtb)*, the primary aetiological agent of tuberculosis (TB) in humans, has been used to understand transmission dynamics and reconstruct past outbreaks. Putative transmission events between hosts can be predicted by linking cases with low genomic variation between pathogen strains, though typically only variation in single nucleotide polymorphisms (SNPs) is used to calculate divergence. In highly clonal *Mtb* populations there can be many strains that appear identical by SNPs, reducing the utility of genomic data to disentangle potential transmission routes in these settings. Small insertions and deletions (indels) are found in high numbers across the *Mtb* genome and can be an important source of variation to increase the observed diversity in outbreaks. Here, we examine the value of including indels in the transmission reconstruction of a large *Mtb* outbreak in London, UK, characterised by low levels of SNP diversity between 1998 and 2013. Our results show that including indel polymorphism decreases the number of strains in the outbreak with at least one other identical sequence by 43% compared to using only SNP variation and reduces the size of largest clonal cluster by 53%. Considering both SNPs and indel polymorphisms alters the reconstructed transmission network and decreases likelihood of direct transmission between hosts with variation in indels. This work demonstrates the importance of incorporating indels into *Mtb* transmission reconstruction and we provide recommendations for further work to optimise the inclusion of indel diversity in such analyses.
