## Supplementary Table S3 for "Characterising indel diversity in a large *Mycobacterium tuberculosis* outbreak – implications for transmission reconstruction"

### Sheet: Sheet1
Sobkowiak B., & Colijn C. Characterising indel diversity in a large Mycobacterium tuberculosis outbreak – implications for transmission reconstruction.
Supplementary Table S3.	Genomic cluster designation of the 332 Mycobacterium tuberculosis isolates.
SampleID	SNP_theshold_5	Indel_threshold_5	Indel_threshold_3	Indel_threshold_1
ERR369586	cluster_1	cluster_1	cluster_1	cluster_1
ERR369587	cluster_1	cluster_1	cluster_1	cluster_1
ERR369589	cluster_1	cluster_1	cluster_1	cluster_1
ERR369590	cluster_1	cluster_1	cluster_1	cluster_1
ERR369591	cluster_1	cluster_1	cluster_1	cluster_1
ERR369593	cluster_1	cluster_1	cluster_1	cluster_1
ERR369594	cluster_1	cluster_1	cluster_1	cluster_1
ERR369596	cluster_1	cluster_1	cluster_1	cluster_1
ERR369597	cluster_1	cluster_1	cluster_1	cluster_1
ERR369598	cluster_1	cluster_1	cluster_1	cluster_1
ERR369599	cluster_1	cluster_1	cluster_1	cluster_1
ERR369600	cluster_1	cluster_1	cluster_1	cluster_1
ERR369601	cluster_1	cluster_1	cluster_1	cluster_1
ERR369602	cluster_1	cluster_1	cluster_1	cluster_1
ERR369603	cluster_1	cluster_1	cluster_1	cluster_1
ERR369604	cluster_1	cluster_1	cluster_1	cluster_1
ERR369605	cluster_1	cluster_1	cluster_1	cluster_1
ERR369606	cluster_1	cluster_1	cluster_1	cluster_1
ERR369607	cluster_1	cluster_1	cluster_1	cluster_1
ERR369608	cluster_1	cluster_1	cluster_1	cluster_1
ERR369609	cluster_1	cluster_1	cluster_1	cluster_1
ERR369610	cluster_1	cluster_1	cluster_1	cluster_1
ERR369611	cluster_1	cluster_1	cluster_1	cluster_1
ERR369613	cluster_1	cluster_1	cluster_1	cluster_1
ERR369614	cluster_1	cluster_1	cluster_1	cluster_1
ERR369615	cluster_1	cluster_1	cluster_1	cluster_1
ERR369616	cluster_1	cluster_1	cluster_1	cluster_1
ERR369617	cluster_1	cluster_1	cluster_1	cluster_1
ERR369618	cluster_1	cluster_1	cluster_1	cluster_1
ERR369619	cluster_1	cluster_1	cluster_1	cluster_1
ERR369621	cluster_1	cluster_1	cluster_1	cluster_1
ERR369622	cluster_1	cluster_1	cluster_1	cluster_1
ERR369623	cluster_1	cluster_1	cluster_1	cluster_1
ERR369624	cluster_1	cluster_1	cluster_1	cluster_1
ERR369625	cluster_1	cluster_1	cluster_1	cluster_1
ERR369626	cluster_1	cluster_1	cluster_1	cluster_1
ERR369627	cluster_1	cluster_1	cluster_1	cluster_1
ERR369628	cluster_1	cluster_1	cluster_1	cluster_1
ERR369629	cluster_1	cluster_1	cluster_1	cluster_1
ERR369630	cluster_1	cluster_1	cluster_1	cluster_1
ERR369631	cluster_1	cluster_1	cluster_1	cluster_1
ERR369632	cluster_1	cluster_1	cluster_1	cluster_1
ERR369633	cluster_1	cluster_1	cluster_1	cluster_1
ERR369634	cluster_1	cluster_1	cluster_1	cluster_1
ERR369635	cluster_1	cluster_1	cluster_1	cluster_1
ERR369636	cluster_1	cluster_1	cluster_1	cluster_1
ERR369637	cluster_1	cluster_1	cluster_1	cluster_1
ERR369638	cluster_1	cluster_1	cluster_1	cluster_1
ERR369639	cluster_1	cluster_1	cluster_1	cluster_1
ERR369640	cluster_1	cluster_1	cluster_1	cluster_1
ERR369641	cluster_1	cluster_1	cluster_1	cluster_1
ERR369642	cluster_1	cluster_1	cluster_1	cluster_1
ERR369643	cluster_1	cluster_1	cluster_1	cluster_1
ERR369644	cluster_1	cluster_1	cluster_1	cluster_1
ERR369645	cluster_1	cluster_1	cluster_1	cluster_1
ERR369646	cluster_1	cluster_1	cluster_1	cluster_1
ERR369647	cluster_1	cluster_1	cluster_1	cluster_1
ERR369648	cluster_1	cluster_1	cluster_1	cluster_1
ERR369649	cluster_1	cluster_1	cluster_1	cluster_1
ERR369650	cluster_1	cluster_1	cluster_1	cluster_1
ERR369651	cluster_1	cluster_1	cluster_1	cluster_1
ERR369652	cluster_1	cluster_1	cluster_1	cluster_1
ERR369654	cluster_1	cluster_1	cluster_1	cluster_1
ERR369655	cluster_1	cluster_1	cluster_1	cluster_1
ERR369658	cluster_1	cluster_1	cluster_1	cluster_1
ERR369659	cluster_1	cluster_1	cluster_1	cluster_1
ERR369660	cluster_1	cluster_1	cluster_1	cluster_1
ERR369661	cluster_1	cluster_1	cluster_1	cluster_1
ERR369662	cluster_1	cluster_1	cluster_1	cluster_1
ERR369663	cluster_1	cluster_1	cluster_1	cluster_1
ERR369664	cluster_1	cluster_1	cluster_1	cluster_1
ERR369665	cluster_1	cluster_1	cluster_1	cluster_1
ERR369666	cluster_1	cluster_1	cluster_1	cluster_1
ERR369668	cluster_1	cluster_1	cluster_1	cluster_1
ERR369669	cluster_1	cluster_1	cluster_1	cluster_1
ERR369671	cluster_1	cluster_1	cluster_1	cluster_1
ERR369672	cluster_1	cluster_1	cluster_1	cluster_1
ERR369673	cluster_1	cluster_1	cluster_1	cluster_1
ERR369674	cluster_1	cluster_1	cluster_1	cluster_1
ERR369676	cluster_1	cluster_1	cluster_1	cluster_1
ERR369677	cluster_1	cluster_1	cluster_1	cluster_1
ERR369679	cluster_1	cluster_1	cluster_1	cluster_1
ERR369680	cluster_1	cluster_1	cluster_1	cluster_1
ERR369682	cluster_1	cluster_1	cluster_1	cluster_1
ERR369683	cluster_1	cluster_1	cluster_1	cluster_1
ERR369684	cluster_1	cluster_1	cluster_1	cluster_1
ERR369685	cluster_1	cluster_1	cluster_1	cluster_1
ERR369687	cluster_1	cluster_1	cluster_1	cluster_1
ERR369688	cluster_1	cluster_1	cluster_1	cluster_1
ERR369691	cluster_1	cluster_1	cluster_1	cluster_1
ERR369692	cluster_1	cluster_1	cluster_1	cluster_1
ERR369693	cluster_1	cluster_1	cluster_1	cluster_1
ERR369694	cluster_1	cluster_1	cluster_1	cluster_1
ERR369695	cluster_1	cluster_1	cluster_1	cluster_1
ERR369697	cluster_1	cluster_1	cluster_1	cluster_1
ERR369698	cluster_1	cluster_1	cluster_1	cluster_1
ERR369699	cluster_1	cluster_1	cluster_1	cluster_1
ERR369701	cluster_1	cluster_1	cluster_1	cluster_1
ERR369702	cluster_1	cluster_1	cluster_1	cluster_1
ERR369703	cluster_1	cluster_1	cluster_1	cluster_1
ERR369705	cluster_1	cluster_1	cluster_1	cluster_1
ERR369706	cluster_1	cluster_1	cluster_1	cluster_1
ERR369707	cluster_1	cluster_1	cluster_1	cluster_1
ERR369708	cluster_1	cluster_1	cluster_1	cluster_1
ERR369709	cluster_1	cluster_1	cluster_1	cluster_1
ERR369710	cluster_1	cluster_1	cluster_1	cluster_1
ERR369711	cluster_1	cluster_1	cluster_1	cluster_1
ERR369712	cluster_1	cluster_1	cluster_1	cluster_1
ERR369713	cluster_1	cluster_1	cluster_1	cluster_1
ERR369714	cluster_1	cluster_1	cluster_1	cluster_1
ERR369715	cluster_1	cluster_1	cluster_1	cluster_1
ERR369716	cluster_1	cluster_1	cluster_1	cluster_1
ERR369718	cluster_1	cluster_1	cluster_1	cluster_1
ERR369719	cluster_1	cluster_1	cluster_1	cluster_1
ERR369720	cluster_1	cluster_1	cluster_1	cluster_1
ERR369722	cluster_1	cluster_1	cluster_1	cluster_1
ERR369723	cluster_1	cluster_1	cluster_1	cluster_1
ERR369724	cluster_1	cluster_1	cluster_1	cluster_1
ERR369726	cluster_1	cluster_1	cluster_1	cluster_1
ERR369727	cluster_1	cluster_1	cluster_1	cluster_1
ERR369729	cluster_1	cluster_1	cluster_1	cluster_1
ERR369730	cluster_1	cluster_1	cluster_1	cluster_1
ERR369731	cluster_1	cluster_1	cluster_1	cluster_1
ERR369733	cluster_1	cluster_1	cluster_1	cluster_1
ERR369734	cluster_1	cluster_1	cluster_1	cluster_1
ERR369735	cluster_1	cluster_1	cluster_1	cluster_1
ERR369736	cluster_1	cluster_1	cluster_1	cluster_1
ERR369737	cluster_1	cluster_1	cluster_1	cluster_1
ERR369738	cluster_1	cluster_1	cluster_1	cluster_1
ERR369740	cluster_1	cluster_1	cluster_1	cluster_1
ERR369741	cluster_1	cluster_1	cluster_1	cluster_1
ERR369742	cluster_1	cluster_1	cluster_1	cluster_1
ERR369743	cluster_1	cluster_1	cluster_1	cluster_1
ERR369744	cluster_1	cluster_1	cluster_1	cluster_1
ERR369745	cluster_1	cluster_1	cluster_1	cluster_1
ERR369746	cluster_1	cluster_1	cluster_1	cluster_1
ERR369747	cluster_1	cluster_1	cluster_1	cluster_1
ERR369748	cluster_1	cluster_1	cluster_1	cluster_1
ERR369749	cluster_1	cluster_1	cluster_1	cluster_1
ERR369750	cluster_1	cluster_1	cluster_1	cluster_1
ERR369751	cluster_1	cluster_1	cluster_1	cluster_1
ERR369752	cluster_1	cluster_1	cluster_1	cluster_1
ERR369753	cluster_1	cluster_1	cluster_1	cluster_1
ERR369754	cluster_1	cluster_1	cluster_1	cluster_1
ERR369755	cluster_1	cluster_1	cluster_1	cluster_1
ERR369757	cluster_1	cluster_1	cluster_1	cluster_1
ERR369758	cluster_1	cluster_1	cluster_1	cluster_1
ERR369759	cluster_1	cluster_1	cluster_1	cluster_1
ERR502240	cluster_1	cluster_1	cluster_1	cluster_1
ERR502241	cluster_1	cluster_1	cluster_1	cluster_1
ERR502242	cluster_1	cluster_1	cluster_1	cluster_1
ERR502243	cluster_1	cluster_1	cluster_1	cluster_1
ERR502244	cluster_1	cluster_1	cluster_1	cluster_1
ERR502245	cluster_1	cluster_1	cluster_1	cluster_1
ERR502247	cluster_1	cluster_1	cluster_1	cluster_1
ERR502249	cluster_1	cluster_1	cluster_1	cluster_1
ERR502250	cluster_1	cluster_1	cluster_1	cluster_1
ERR502251	cluster_1	cluster_1	cluster_1	cluster_1
ERR502252	cluster_1	cluster_1	cluster_1	cluster_1
ERR502254	cluster_1	cluster_1	cluster_1	cluster_1
ERR502255	cluster_1	cluster_1	cluster_1	cluster_1
ERR502258	cluster_1	cluster_1	cluster_1	cluster_1
ERR502264	cluster_1	cluster_1	cluster_1	cluster_1
ERR502288	cluster_1	cluster_1	cluster_1	cluster_1
ERR502295	cluster_1	cluster_1	cluster_1	cluster_1
ERR502342	cluster_1	cluster_1	cluster_1	cluster_1
ERR502344	cluster_1	cluster_1	cluster_1	cluster_1
ERR502382	cluster_1	cluster_1	cluster_1	cluster_1
ERR502411	cluster_1	cluster_1	cluster_1	cluster_1
ERR517399	cluster_1	cluster_1	cluster_1	cluster_1
ERR517400	cluster_1	cluster_1	cluster_1	cluster_1
ERR600631	cluster_1	cluster_1	cluster_1	cluster_1
ERR600632	cluster_1	cluster_1	cluster_1	cluster_1
ERR600633	cluster_1	cluster_1	cluster_1	cluster_1
ERR600634	cluster_1	cluster_1	cluster_1	cluster_1
ERR600635	cluster_1	cluster_1	cluster_1	cluster_1
ERR600636	cluster_1	cluster_1	cluster_1	cluster_1
ERR600637	cluster_1	cluster_1	cluster_1	cluster_1
ERR600638	cluster_1	cluster_1	cluster_1	cluster_1
ERR600645	cluster_1	cluster_1	cluster_1	cluster_1
ERR600650	cluster_1	cluster_1	cluster_1	cluster_1
ERR600651	cluster_1	cluster_1	cluster_1	cluster_1
ERR600652	cluster_1	cluster_1	cluster_1	cluster_1
ERR600653	cluster_1	cluster_1	cluster_1	cluster_1
ERR600657	cluster_1	cluster_1	cluster_1	cluster_1
ERR600661	cluster_1	cluster_1	cluster_1	cluster_1
ERR369588	cluster_1	cluster_1	cluster_1	cluster_1
ERR369592	cluster_1	cluster_1	cluster_1	cluster_1
ERR369689	cluster_1	cluster_1	cluster_1	cluster_1
ERR369657	cluster_1	cluster_1	cluster_1	cluster_1
ERR369732	cluster_1	cluster_1	cluster_1	cluster_1
ERR369690	cluster_1	cluster_1	cluster_1	cluster_1
ERR502253	cluster_1	cluster_1	cluster_1	cluster_1
ERR502256	cluster_1	cluster_1	cluster_1	cluster_1
ERR502257	cluster_1	cluster_1	cluster_1	cluster_1
ERR502259	cluster_1	cluster_1	cluster_1	cluster_1
ERR502260	cluster_1	cluster_1	cluster_1	cluster_1
ERR502261	cluster_1	cluster_1	cluster_1	cluster_1
ERR502262	cluster_1	cluster_1	cluster_1	cluster_1
ERR502263	cluster_1	cluster_1	cluster_1	cluster_1
ERR502265	cluster_1	cluster_1	cluster_1	cluster_1
ERR502266	cluster_1	cluster_1	cluster_1	cluster_1
ERR502267	cluster_1	cluster_1	cluster_1	cluster_1
ERR502268	cluster_1	cluster_1	cluster_1	cluster_1
ERR502269	cluster_1	cluster_1	cluster_1	cluster_1
ERR502270	cluster_1	cluster_1	cluster_1	cluster_1
ERR502271	cluster_1	cluster_1	cluster_1	cluster_1
ERR502273	cluster_1	cluster_1	cluster_1	cluster_1
ERR502274	cluster_1	cluster_1	cluster_1	cluster_1
ERR502275	cluster_1	cluster_1	cluster_1	cluster_1
ERR502276	cluster_1	cluster_1	cluster_1	cluster_1
ERR502277	cluster_1	cluster_1	cluster_1	cluster_1
ERR502280	cluster_1	cluster_1	cluster_1	cluster_1
ERR502281	cluster_1	cluster_1	cluster_1	cluster_1
ERR502282	cluster_1	cluster_1	cluster_1	cluster_1
ERR502283	cluster_1	cluster_1	cluster_1	cluster_1
ERR502284	cluster_1	cluster_1	cluster_1	cluster_1
ERR502285	cluster_1	cluster_1	cluster_1	cluster_1
ERR502286	cluster_1	cluster_1	cluster_1	cluster_1
ERR502287	cluster_1	cluster_1	cluster_1	cluster_1
ERR502289	cluster_1	cluster_1	cluster_1	cluster_1
ERR502290	cluster_1	cluster_1	cluster_1	cluster_1
ERR502291	cluster_1	cluster_1	cluster_1	cluster_1
ERR502292	cluster_1	cluster_1	cluster_1	cluster_1
ERR502293	cluster_1	cluster_1	cluster_1	cluster_1
ERR502294	cluster_1	cluster_1	cluster_1	cluster_1
ERR502296	cluster_1	cluster_1	cluster_1	cluster_1
ERR502297	cluster_1	cluster_1	cluster_1	cluster_1
ERR502298	cluster_1	cluster_1	cluster_1	cluster_1
ERR502300	cluster_1	cluster_1	cluster_1	cluster_1
ERR502301	cluster_1	cluster_1	cluster_1	cluster_1
ERR502303	cluster_1	cluster_1	cluster_1	cluster_1
ERR502304	cluster_1	cluster_1	cluster_1	cluster_1
ERR502306	cluster_1	cluster_1	cluster_1	cluster_1
ERR502307	cluster_1	cluster_1	cluster_1	cluster_1
ERR502309	cluster_1	cluster_1	cluster_1	cluster_1
ERR502310	cluster_1	cluster_1	cluster_1	cluster_1
ERR502311	cluster_1	cluster_1	cluster_1	cluster_1
ERR502312	cluster_1	cluster_1	cluster_1	cluster_1
ERR502313	cluster_1	cluster_1	cluster_1	cluster_1
ERR502314	cluster_1	cluster_1	cluster_1	cluster_1
ERR502315	cluster_1	cluster_1	cluster_1	cluster_1
ERR502317	cluster_1	cluster_1	cluster_1	cluster_1
ERR502318	cluster_1	cluster_1	cluster_1	cluster_1
ERR502319	cluster_1	cluster_1	cluster_1	cluster_1
ERR502321	cluster_1	cluster_1	cluster_1	cluster_1
ERR502322	cluster_1	cluster_1	cluster_1	cluster_1
ERR502323	cluster_1	cluster_1	cluster_1	cluster_1
ERR502324	cluster_1	cluster_1	cluster_1	cluster_1
ERR502325	cluster_1	cluster_1	cluster_1	cluster_1
ERR502326	cluster_1	cluster_1	cluster_1	cluster_1
ERR502329	cluster_1	cluster_1	cluster_1	cluster_1
ERR502330	cluster_1	cluster_1	cluster_1	cluster_1
ERR502331	cluster_1	cluster_1	cluster_1	cluster_1
ERR502332	cluster_1	cluster_1	cluster_1	cluster_1
ERR502333	cluster_1	cluster_1	cluster_1	cluster_1
ERR502334	cluster_1	cluster_1	cluster_1	cluster_1
ERR502335	cluster_1	cluster_1	cluster_1	cluster_1
ERR502336	cluster_1	cluster_1	cluster_1	cluster_1
ERR502337	cluster_1	cluster_1	cluster_1	cluster_1
ERR502338	cluster_1	cluster_1	cluster_1	cluster_1
ERR502339	cluster_1	cluster_1	cluster_1	cluster_1
ERR502340	cluster_1	cluster_1	cluster_1	cluster_1
ERR502341	cluster_1	cluster_1	cluster_1	cluster_1
ERR502343	cluster_1	cluster_1	cluster_1	cluster_1
ERR502345	cluster_1	cluster_1	cluster_1	cluster_1
ERR502347	cluster_1	cluster_1	cluster_1	cluster_1
ERR502348	cluster_1	cluster_1	cluster_1	cluster_1
ERR502349	cluster_1	cluster_1	cluster_1	cluster_1
ERR502350	cluster_1	cluster_1	cluster_1	cluster_1
ERR502351	cluster_1	cluster_1	cluster_1	cluster_1
ERR502353	cluster_1	cluster_1	cluster_1	cluster_1
ERR502354	cluster_1	cluster_1	cluster_1	cluster_1
ERR502355	cluster_1	cluster_1	cluster_1	cluster_1
ERR502356	cluster_1	cluster_1	cluster_1	cluster_1
ERR502357	cluster_1	cluster_1	cluster_1	cluster_1
ERR502358	cluster_1	cluster_1	cluster_1	cluster_1
ERR502362	cluster_1	cluster_1	cluster_1	cluster_1
ERR502364	cluster_1	cluster_1	cluster_1	cluster_1
ERR502365	cluster_1	cluster_1	cluster_1	cluster_1
ERR502367	cluster_1	cluster_1	cluster_1	cluster_1
ERR502368	cluster_1	cluster_1	cluster_1	cluster_1
ERR502369	cluster_1	cluster_1	cluster_1	cluster_1
ERR502371	cluster_1	cluster_1	cluster_1	cluster_1
ERR502372	cluster_1	cluster_1	cluster_1	cluster_1
ERR502373	cluster_1	cluster_1	cluster_1	cluster_1
ERR502374	cluster_1	cluster_1	cluster_1	cluster_1
ERR502375	cluster_1	cluster_1	cluster_1	cluster_1
ERR502376	cluster_1	cluster_1	cluster_1	cluster_1
ERR502377	cluster_1	cluster_1	cluster_1	cluster_1
ERR502378	cluster_1	cluster_1	cluster_1	cluster_1
ERR502381	cluster_1	cluster_1	cluster_1	cluster_1
ERR502383	cluster_1	cluster_1	cluster_1	cluster_1
ERR502384	cluster_1	cluster_1	cluster_1	cluster_1
ERR502387	cluster_1	cluster_1	cluster_1	cluster_1
ERR502388	cluster_1	cluster_1	cluster_1	cluster_1
ERR502389	cluster_1	cluster_1	cluster_1	cluster_1
ERR502390	cluster_1	cluster_1	cluster_1	cluster_1
ERR502391	cluster_1	cluster_1	cluster_1	cluster_1
ERR502392	cluster_1	cluster_1	cluster_1	cluster_1
ERR502393	cluster_1	cluster_1	cluster_1	cluster_1
ERR502394	cluster_1	cluster_1	cluster_1	cluster_1
ERR502395	cluster_1	cluster_1	cluster_1	cluster_1
ERR502396	cluster_1	cluster_1	cluster_1	cluster_1
ERR502397	cluster_1	cluster_1	cluster_1	cluster_1
ERR502398	cluster_1	cluster_1	cluster_1	cluster_1
ERR502399	cluster_1	cluster_1	cluster_1	cluster_1
ERR502401	cluster_1	cluster_1	cluster_1	cluster_1
ERR502402	cluster_1	cluster_1	cluster_1	cluster_1
ERR502403	cluster_1	cluster_1	cluster_1	cluster_1
ERR502404	cluster_1	cluster_1	cluster_1	cluster_1
ERR502408	cluster_1	cluster_1	cluster_1	cluster_1
ERR502412	cluster_1	cluster_1	cluster_1	cluster_1
ERR600630	cluster_1	cluster_1	cluster_1	cluster_1
ERR600641	cluster_1	cluster_1	cluster_1	cluster_1
ERR600642	cluster_1	cluster_1	cluster_1	cluster_1
ERR600643	cluster_1	cluster_1	cluster_1	cluster_1
ERR600644	cluster_1	cluster_1	cluster_1	cluster_1
ERR600646	cluster_1	cluster_1	cluster_1	cluster_1
ERR600647	cluster_1	cluster_1	cluster_1	cluster_1
ERR600648	cluster_1	cluster_1	cluster_1	cluster_1
ERR600649	cluster_1	cluster_1	cluster_1	cluster_1
ERR600655	cluster_1	cluster_1	cluster_1	cluster_1
ERR600656	cluster_1	cluster_1	cluster_1	cluster_1
ERR600663	cluster_1	cluster_1	cluster_1	cluster_1
ERR369725	cluster_1	cluster_1	cluster_1	cluster_1
ERR369728	cluster_1	cluster_1	cluster_1	cluster_1
ERR600639	cluster_1	cluster_1	cluster_1	cluster_1
ERR369675	cluster_1	cluster_1	cluster_1	cluster_2
ERR369686	cluster_1	cluster_1	cluster_1	cluster_3
ERR502380	cluster_1	cluster_1	cluster_1	cluster_4
ERR502386	cluster_2	cluster_2	cluster_2	cluster_5
