## Supplementary Table S1 for "Characterising indel diversity in a large *Mycobacterium tuberculosis* outbreak – implications for transmission reconstruction"

### Sheet: Supplementary_table1
Sobkowiak B., & Colijn C. Characterising indel diversity in a large Mycobacterium tuberculosis outbreak – implications for transmission reconstruction.
Supplementary Table S1.	Annotation of the indel polymorphisms called in 332 Mycobacterium tuberculosis isolates from London, UK
Starting position in H37Rv	Locus tag	Gene name	Genomic region	Insertion or deletion	No. isolates with polymorphism
5075	Rv0004-Rv0005	Rv0004-gyrB	Intergenic	Deletion	1
336679	Rv0279c	PE_PGRS4	CDS	Deletion	1
449945	Rv0373c	.	CDS	Deletion	1
712135	Rv0618	galTa	CDS	Deletion	1
1002282	Rv0897c	.	CDS	Deletion	1
1093957	Rv0978c	PE_PGRS17	CDS	Deletion	1
1105393	Rv0988	.	CDS	Deletion	1
1263093	Rv1135c	PPE16	CDS	Deletion	1
1334236	Rv1191	.	CDS	Deletion	1
1488557	Rv1325c	PE_PGRS24	CDS	Deletion	1
1944666	Rv1717	.	CDS	Deletion	1
2316747	Rv2061c	.	CDS	Deletion	1
2339411	Rv2082	.	CDS	Deletion	1
2346742	Rv2089c	pepE	CDS	Deletion	1
2628901	Rv2350c	plcB	CDS	Deletion	1
2887177	Rv2566	.	CDS	Deletion	1
3460684	Rv3091	.	CDS	Deletion	1
3568995	Rv3197A-Rv3198c	whiB7-uvrD2	Intergenic	Deletion	1
3737466	Rv3344c	PE_PGRS49	CDS	Deletion	1
3737623	Rv3344c	PE_PGRS49	CDS	Deletion	1
3767442	Rv3351c	.	CDS	Deletion	1
3779382	Rv3367	PE_PGRS51	CDS	Deletion	1
3934000	Rv3508	PE_PGRS54	CDS	Deletion	1
3936320	Rv3508	PE_PGRS54	CDS	Deletion	1
4052869	Rv3610c	ftsH	CDS	Deletion	1
4112683	Rv3671c	.	CDS	Deletion	1
4320002	Rv3845-Rv3846	Rv3845-sodA	Intergenic	Deletion	1
960038	Rv0861c	ercc3	CDS	Insertion	1
1093978	Rv0978c	PE_PGRS17	CDS	Insertion	1
1561561	Rv1386	PE15	CDS	Insertion	1
2135070	Rv1886c	fbpB	CDS	Insertion	1
2338194	Rv2081c	.	CDS	Insertion	1
3004004	Rv2686c	.	CDS	Insertion	1
3820565	Rv3401-Rv3402c	Rv3401-Rv3402c	Intergenic	Insertion	1
4032353	Rv3590c	PE_PGRS58	CDS	Insertion	1
4078054	Rv3639c	.	CDS	Insertion	1
4203375	Rv3758c	proV	CDS	Insertion	1
1384230	Rv1240-Rv1241	mdh-vapB33	Intergenic	Deletion	2
3927775	Rv3507	PE_PGRS53	CDS	Deletion	2
1093947	Rv0978c	PE_PGRS17	CDS	Insertion	2
3827673	Rv3409c	choD	CDS	Insertion	2
1633538	Rv1450c	PE_PGRS27	CDS	Insertion	5
2131925	Rv1881c	lppE	CDS	Deletion	7
3120469	Rv2813-Rv2814c	Rv2813-Rv2814c	Intergenic	Insertion	7
3935492	Rv3508	PE_PGRS54	CDS	Deletion	10
3935500	Rv3508	PE_PGRS54	CDS	Deletion	11
4174109	Rv3727	.	CDS	Deletion	12
3935490	Rv3508	PE_PGRS54	CDS	Insertion	12
3935473	Rv3508	PE_PGRS54	CDS	Deletion	13
3935482	Rv3508	PE_PGRS54	CDS	Deletion	13
3935479	Rv3508	PE_PGRS54	CDS	Insertion	13
3740033	Rv3345c	PE_PGRS50	CDS	Insertion	16
2629022	Rv2350c	plcB	CDS	Deletion	17
2629018	Rv2350c	plcB	CDS	Insertion	17
2199321	Rv1949c	.	CDS	Deletion	18
2629014	Rv2350c	plcB	CDS	Deletion	18
2629006	Rv2350c	plcB	CDS	Insertion	19
4231640	Rv3785	.	CDS	Insertion	21
2796814	Rv2487c	PE_PGRS42	CDS	Deletion	31
1899723	Rv1674c	.	CDS	Insertion	33
1541952	Rv1368-Rv1369c	lprF-Rv1369c	Intergenic	Insertion	34
3732732	Rv3343c	PPE54	CDS	Insertion	50
742634	Rv0647c-Rv0648	Rv0647c-Rv0648	Intergenic	Insertion	54
3785174	Rv3371	.	CDS	Insertion	73
3785171	Rv3371	.	CDS	Insertion	83
3935684	Rv3508	PE_PGRS54	CDS	Deletion	92
2635576	Rv2353c	PPE39	CDS	Insertion	94
3936115	Rv3508	PE_PGRS54	CDS	Deletion	96
3936088	Rv3508	PE_PGRS54	CDS	Deletion	101
3936097	Rv3508	PE_PGRS54	CDS	Deletion	101
3936094	Rv3508	PE_PGRS54	CDS	Insertion	101
3936105	Rv3508	PE_PGRS54	CDS	Insertion	101
3904959	Rv3485c	.	CDS	Insertion	152
3904956	Rv3485c	.	CDS	Insertion	153
3946519	Rv3514	PE_PGRS57	CDS	Insertion	202
1987018	Rv1755c	plcD	CDS	Insertion	250
3736209	Rv3343c	PPE54	CDS	Insertion	250
3795057	Rv3379c-Rv3380c	dxs2-Rv3380c	Intergenic	Insertion	250
2029105	Rv1790	PPE27	CDS	Deletion	251
3736219	Rv3343c	PPE54	CDS	Insertion	255
2146065	Rv1899c	lppD	CDS	Insertion	262
3731460	Rv3343c	PPE54	CDS	Deletion	286
3928784	Rv3507	PE_PGRS53	CDS	Insertion	292
335810	Rv0278c	PE_PGRS3	CDS	Deletion	301
1218133	Rv1091	PE_PGRS22	CDS	Deletion	301
3738516	Rv3345c	PE_PGRS50	CDS	Insertion	307
1213679	Rv1087	PE_PGRS21	CDS	Insertion	320
3779671	Rv3367	PE_PGRS51	CDS	Insertion	325
3928017	Rv3507	PE_PGRS53	CDS	Deletion	326
2423800	Rv2162c	PE_PGRS38	CDS	Insertion	326
3194205	Rv2885c	.	CDS	Insertion	328
976897	Rv0878c	PPE13	CDS	Deletion	331
